# NuclampFISH enables cell sorting based on nuclear RNA expression for chromatin analysis

**DOI:** 10.1101/2024.10.30.619948

**Authors:** Yifang Liu, Yuchen Qiu, Keqing Nian, Sara H. Rouhanifard

## Abstract

Transcriptional bursts refer to periods when RNA polymerase interacts with a DNA locus, leading to active gene transcription. This bursting activity can vary across individual cells, and analyzing the differences in transcription sites can help identify key drivers of gene expression for a specific target. Scaffolding methods based on fluorescence in situ hybridization (FISH) have been widely used to amplify the fluorescent signal of mRNAs and sort cells based on mRNA expression levels. However, these methods are inefficient at targeting nuclear RNA, including transcription sites, due to the probes’ limited accessibility through cellular compartment membranes and crosslinked proteins. Additionally, the required formaldehyde fixation interferes with downstream analysis of chromatin and protein-binding interactions. To address these challenges, a platform that integrates amplified FISH with reversible crosslinkers and allows access to the nucleus is needed. In response, we developed nuclear clampFISH (nuclampFISH). This method amplifies the fluorescent signal of mRNAs using a reversible crosslinker, enabling the sorting of cells based on nuclear RNA expression and compatible with downstream biochemical analysis. This assay demonstrates that transcriptionally active cells have more accessible chromatin for a respective gene. Notably, the tools developed are highly accessible and do not require specialized computation or equipment.
