## Supplementary table 1 for "NuclampFISH enables cell sorting based on nuclear RNA expression for chromatin analysis"

### Sheet: Figure 1 
Primary EEF2 exon clampFISH probes
	leftarm_sequence	backbone_sequence (P9 backbone)	rightarm_sequence		left_adapter	right_adapter
EEF2_exon_P1	/5Hexynyl/tgttgcggatgttggACATCATAGT	/5Phos/atattcgcagtgcattactggtAGTGGTAGGTAGACATTCatagtacagatgcattactggtAGTGGTAGGTAGACATTCctgagtgttg	/5Phos/aagtgactgtgggcgatgacagaca/3AzideN/		ctgcgaatatACTATGATGT	acagtcacttcaacactcag
EEF2_exon_P2	/5Hexynyl/tgatgaggaagccggACATCATAGT	/5Phos/atattcgcagtgcattactggtAGTGGTAGGTAGACATTCatagtacagatgcattactggtAGTGGTAGGTAGACATTCctgagtgttg	/5Phos/aagtgactgtgggagtcaatgaggt/3AzideN/		ctgcgaatatACTATGATGT	acagtcacttcaacactcag
EEF2_exon_P3	/5Hexynyl/gatgacgttcacgttACATCATAGT	/5Phos/atattcgcagtgcattactggtAGTGGTAGGTAGACATTCatagtacagatgcattactggtAGTGGTAGGTAGACATTCctgagtgttg	/5Phos/aagtgactgt gccgtaggtggagat/3AzideN/		ctgcgaatatACTATGATGT	acagtcacttcaacactcag
EEF2_exon_P4	/5Hexynyl/caaactgcttcagggACATCATAGT	/5Phos/atattcgcagtgcattactggtAGTGGTAGGTAGACATTCatagtacagatgcattactggtAGTGGTAGGTAGACATTCctgagtgttg	/5Phos/aagtgactgtccacatacatctcgg/3AzideN/		ctgcgaatatACTATGATGT	acagtcacttcaacactcag
EEF2_exon_P5	/5Hexynyl/ttgaagatggggtccACATCATAGT	/5Phos/atattcgcagtgcattactggtAGTGGTAGGTAGACATTCatagtacagatgcattactggtAGTGGTAGGTAGACATTCctgagtgttg	/5Phos/aagtgactgtatcgcatcaaacacc/3AzideN/		ctgcgaatatACTATGATGT	acagtcacttcaacactcag
EEF2_exon_P6	/5Hexynyl/tctgcaacaaggcgtACATCATAGT	/5Phos/atattcgcagtgcattactggtAGTGGTAGGTAGACATTCatagtacagatgcattactggtAGTGGTAGGTAGACATTCctgagtgttg	/5Phos/aagtgactgtggtggatggtgatca/3AzideN/		ctgcgaatatACTATGATGT	acagtcacttcaacactcag
EEF2_exon_P7	/5Hexynyl/accgacctttgtcggACATCATAGT	/5Phos/atattcgcagtgcattactggtAGTGGTAGGTAGACATTCatagtacagatgcattactggtAGTGGTAGGTAGACATTCctgagtgttg	/5Phos/aagtgactgtgtccaaaggcgtaga/3AzideN/		ctgcgaatatACTATGATGT	acagtcacttcaacactcag
EEF2_exon_P8	/5Hexynyl/gactcgttgacgggcACATCATAGT	/5Phos/atattcgcagtgcattactggtAGTGGTAGGTAGACATTCatagtacagatgcattactggtAGTGGTAGGTAGACATTCctgagtgttg	/5Phos/aagtgactgtgcggtgaagccaaag/3AzideN/		ctgcgaatatACTATGATGT	acagtcacttcaacactcag
EEF2_exon_P9	/5Hexynyl/gttgagtgatggcacACATCATAGT	/5Phos/atattcgcagtgcattactggtAGTGGTAGGTAGACATTCatagtacagatgcattactggtAGTGGTAGGTAGACATTCctgagtgttg	/5Phos/aagtgactgtgcatcaagtgttatg/3AzideN/		ctgcgaatatACTATGATGT	acagtcacttcaacactcag
EEF2_exon_P10	/5Hexynyl/aaatcatctacccgcACATCATAGT	/5Phos/atattcgcagtgcattactggtAGTGGTAGGTAGACATTCatagtacagatgcattactggtAGTGGTAGGTAGACATTCctgagtgttg	/5Phos/aagtgactgtcttcctgcctgctag/3AzideN/		ctgcgaatatACTATGATGT	acagtcacttcaacactcag
Secondary clampFISH probes:		MM2_backbone
MM2_Cy5	/5Hexynyl/ACTaccagtaatgca/iCy5/TTTTAATATT	/5Phos/caatgagttaCAGGAGTTGTGTTTGTGGACGAAGAGCACCatcatattaaggCAGGAGTTGTGTTTGTGGACGAAGAGCACCataagaatca	/5Phos/AAGTGACTGTGAATGTCTACCTACC/3AzideN/		TAACTCATTGAATATTAAAA	ACAGTCACTTTGATTCTTAT
Tertiary clampFISH probes:		P9_backbone
P9_Cy5	/5Hexynyl/CAAACACAACTCCTG/iCy5/ACATCATAGT	/5Phos/atattcgcagtgcattactggtAGTGGTAGGTAGACATTCatagtacagatgcattactggtAGTGGTAGGTAGACATTCctgagtgttg	/5Phos/AAGTGACTGTGGTGCTCTTCGTCCA/3AzideN/		ctgcgaatatACTATGATGT	acagtcacttcaacactcag
HCR probes were ordered from HCR™ RNA-FISH Bundle, Molecular Instruments
EEF2 exon smFISH probes
Note: this is a subset of the full EEF2 exon smFISH set that does not interfere with EEF2 exon clampFISH probe binding
EEF2_exon1	cccaggtagaaccgaaagaa mdC(TEG-Amino)
EEF2_exon4	gtatcagtgaagcgtgtctc mdC(TEG-Amino)
EEF2_exon6	gctcgtagaagagggagatg mdC(TEG-Amino)
EEF2_exon8	tccgaggagaagtcgacatg mdC(TEG-Amino)	These probes are ordered from Biosearch technologies
EEF2_exon9	cttgttcatcatcagcacag mdC(TEG-Amino)	We couple them to NHS-Alexa594 followed by HPLC purification
EEF2_exon10	acgatgcgctggaaagtctg mdC(TEG-Amino)
EEF2_exon12	cgaggacaggatcgatcatg mdC(TEG-Amino)
EEF2_exon15	ttcatcatgtcctctacttt mdC(TEG-Amino)
EEF2_exon16	tggctgacttgctgaacttg mdC(TEG-Amino)
EEF2_exon19	tgatgtccagtttctctatc mdC(TEG-Amino)
EEF2_exon21	tttggggtcacagcttttaa mdC(TEG-Amino)
EEF2_exon25	gcccatcatcaagattgttc mdC(TEG-Amino)
EEF2_exon26	aatgttcccacaaggcacat mdC(TEG-Amino)
EEF2_exon27	cgtgctcgaaggtggtgatg mdC(TEG-Amino)
EEF2_exon29	actctgacaacagggctgac mdC(TEG-Amino)
EEF2_exon30	cgatgatgcactgcaccatg mdC(TEG-Amino)
EEF2_exon31	gagacgaccgggtcagattt mdC(TEG-Amino)
EEF2_exon33	ttgttgggggacttggagag mdC(TEG-Amino)
EEF2_exon34	caaagcaccagatcttgcgg mdC(TEG-Amino)
EEF2_exon35	tgatgtcggtgaggatgttg mdC(TEG-Amino)
EEF2_exon36	cttgatctcgttgaggtact mdC(TEG-Amino)
EEF2_exon37	tgacgtcgtggacgtcgaag mdC(TEG-Amino)
EEF2_exon38	gtcagcacactggcatagag mdC(TEG-Amino)
EEF2_exon39	aaggtagatgggctccatga mdC(TEG-Amino)
EEF2_exon40	tgttcaaaaccccgtagatg mdC(TEG-Amino)
EEF2_exon42	cctacaatttgtccaggaag mdC(TEG-Amino)
EEF2_exon43	tccaggtgtcgtctgagaat mdC(TEG-Amino)
EEF2_exon45	ccattaagtccctactaaga mdC(TEG-Amino)
EEF2_exon46	ttctggggcaaaagccactg mdC(TEG-Amino)
EEF2_exon48	caatggcactagtacagctg mdC(TEG-Amino)
EEF2 intron smFISH probes (for colocalization)
Note: this is a subset of the full EEF2 intron smFISH set that does not interfere with EEF2 intron clampFISH probe binding
EEF2_intron1	cctcggaaacggagaaaggg mdC(TEG-Amino)
EEF2_intron4	ttggcaaacgggatcagaca mdC(TEG-Amino)
EEF2_intron5	atttggggccaaacacgtaa mdC(TEG-Amino)	These probes are ordered from Biosearch technologies
EEF2_intron6	ttccttgataccaggtacaa mdC(TEG-Amino)	We couple them to NHS-Cy3 followed by HPLC purification
EEF2_intron7	ccaaggaaccaccgttaata mdC(TEG-Amino)
EEF2_intron8	agcgttcagtccaaacgaac mdC(TEG-Amino)
EEF2_intron9	tcgtgatttccaggaacaca mdC(TEG-Amino)
EEF2_intron12	ctcaagaaaaccttccagct mdC(TEG-Amino)
EEF2_intron14	agatattgtaggagtggggg mdC(TEG-Amino)
EEF2_intron15	gaacatcatccagtgcaaca mdC(TEG-Amino)
EEF2_intron17	ctaaaagacccagcaggacg mdC(TEG-Amino)
EEF2_intron18	agattcatcacacctgactc mdC(TEG-Amino)
EEF2_intron19	aaaaacacacttccagtccc mdC(TEG-Amino)
EEF2_intron21	tcttcagtagacatctggtc mdC(TEG-Amino)
EEF2_intron22	aaacgagaagcagccgtgag mdC(TEG-Amino)
EEF2_intron24	gcagtccagatcttaagaga mdC(TEG-Amino)
EEF2_intron25	gccaaagccacaagttattc mdC(TEG-Amino)
EEF2_intron28	gaagccaaggaagccaaagt mdC(TEG-Amino)
EEF2_intron29	gacagagaaaacccgcaagc mdC(TEG-Amino)
EEF2_intron30	tctatgctccttacttctag mdC(TEG-Amino)
EEF2_intron31	acaaaagttgtggctggcac mdC(TEG-Amino)
EEF2_intron32	ccacctggaagaagcagaag mdC(TEG-Amino)
EEF2_intron35	gccagaacaagatttcaggg mdC(TEG-Amino)
EEF2_intron36	tttaaagcagagggcaggtg mdC(TEG-Amino)
EEF2_intron38	agcatttgtgttgtttgtgg mdC(TEG-Amino)
EEF2_intron41	ctcactccagacaaggacaa mdC(TEG-Amino)
EEF2_intron42	gccacgtcaatcagaacgaa mdC(TEG-Amino)
EEF2_intron45	tgcctcacctgcaaaaagag mdC(TEG-Amino)
EEF2_intron46	acctgccagaagggaaagaa mdC(TEG-Amino)
EEF2_intron48	attcagtgatttagggggtc mdC(TEG-Amino)

### Sheet: Figure 2 
Primary EEF2 exon clampFISH probes
	leftarm_sequence	backbone_sequence (P9 backbone)	rightarm_sequence		left_adapter	right_adapter
EEF2_exon_P1	/5Hexynyl/tgttgcggatgttggACATCATAGT	/5Phos/atattcgcagtgcattactggtAGTGGTAGGTAGACATTCatagtacagatgcattactggtAGTGGTAGGTAGACATTCctgagtgttg	/5Phos/aagtgactgtgggcgatgacagaca/3AzideN/		ctgcgaatatACTATGATGT	acagtcacttcaacactcag
EEF2_exon_P2	/5Hexynyl/tgatgaggaagccggACATCATAGT	/5Phos/atattcgcagtgcattactggtAGTGGTAGGTAGACATTCatagtacagatgcattactggtAGTGGTAGGTAGACATTCctgagtgttg	/5Phos/aagtgactgtgggagtcaatgaggt/3AzideN/		ctgcgaatatACTATGATGT	acagtcacttcaacactcag
EEF2_exon_P3	/5Hexynyl/gatgacgttcacgttACATCATAGT	/5Phos/atattcgcagtgcattactggtAGTGGTAGGTAGACATTCatagtacagatgcattactggtAGTGGTAGGTAGACATTCctgagtgttg	/5Phos/aagtgactgt gccgtaggtggagat/3AzideN/		ctgcgaatatACTATGATGT	acagtcacttcaacactcag
EEF2_exon_P4	/5Hexynyl/caaactgcttcagggACATCATAGT	/5Phos/atattcgcagtgcattactggtAGTGGTAGGTAGACATTCatagtacagatgcattactggtAGTGGTAGGTAGACATTCctgagtgttg	/5Phos/aagtgactgtccacatacatctcgg/3AzideN/		ctgcgaatatACTATGATGT	acagtcacttcaacactcag
EEF2_exon_P5	/5Hexynyl/ttgaagatggggtccACATCATAGT	/5Phos/atattcgcagtgcattactggtAGTGGTAGGTAGACATTCatagtacagatgcattactggtAGTGGTAGGTAGACATTCctgagtgttg	/5Phos/aagtgactgtatcgcatcaaacacc/3AzideN/		ctgcgaatatACTATGATGT	acagtcacttcaacactcag
EEF2_exon_P6	/5Hexynyl/tctgcaacaaggcgtACATCATAGT	/5Phos/atattcgcagtgcattactggtAGTGGTAGGTAGACATTCatagtacagatgcattactggtAGTGGTAGGTAGACATTCctgagtgttg	/5Phos/aagtgactgtggtggatggtgatca/3AzideN/		ctgcgaatatACTATGATGT	acagtcacttcaacactcag
EEF2_exon_P7	/5Hexynyl/accgacctttgtcggACATCATAGT	/5Phos/atattcgcagtgcattactggtAGTGGTAGGTAGACATTCatagtacagatgcattactggtAGTGGTAGGTAGACATTCctgagtgttg	/5Phos/aagtgactgtgtccaaaggcgtaga/3AzideN/		ctgcgaatatACTATGATGT	acagtcacttcaacactcag
EEF2_exon_P8	/5Hexynyl/gactcgttgacgggcACATCATAGT	/5Phos/atattcgcagtgcattactggtAGTGGTAGGTAGACATTCatagtacagatgcattactggtAGTGGTAGGTAGACATTCctgagtgttg	/5Phos/aagtgactgtgcggtgaagccaaag/3AzideN/		ctgcgaatatACTATGATGT	acagtcacttcaacactcag
EEF2_exon_P9	/5Hexynyl/gttgagtgatggcacACATCATAGT	/5Phos/atattcgcagtgcattactggtAGTGGTAGGTAGACATTCatagtacagatgcattactggtAGTGGTAGGTAGACATTCctgagtgttg	/5Phos/aagtgactgtgcatcaagtgttatg/3AzideN/		ctgcgaatatACTATGATGT	acagtcacttcaacactcag
EEF2_exon_P10	/5Hexynyl/aaatcatctacccgcACATCATAGT	/5Phos/atattcgcagtgcattactggtAGTGGTAGGTAGACATTCatagtacagatgcattactggtAGTGGTAGGTAGACATTCctgagtgttg	/5Phos/aagtgactgtcttcctgcctgctag/3AzideN/		ctgcgaatatACTATGATGT	acagtcacttcaacactcag
Secondary clampFISH probes:		MM2_backbone
MM2_Cy5	/5Hexynyl/ACTaccagtaatgca/iCy5/TTTTAATATT	/5Phos/caatgagttaCAGGAGTTGTGTTTGTGGACGAAGAGCACCatcatattaaggCAGGAGTTGTGTTTGTGGACGAAGAGCACCataagaatca	/5Phos/AAGTGACTGTGAATGTCTACCTACC/3AzideN/		TAACTCATTGAATATTAAAA	ACAGTCACTTTGATTCTTAT
Tertiary clampFISH probes:		P9_backbone
P9_Cy5	/5Hexynyl/CAAACACAACTCCTG/iCy5/ACATCATAGT	/5Phos/atattcgcagtgcattactggtAGTGGTAGGTAGACATTCatagtacagatgcattactggtAGTGGTAGGTAGACATTCctgagtgttg	/5Phos/AAGTGACTGTGGTGCTCTTCGTCCA/3AzideN/		ctgcgaatatACTATGATGT	acagtcacttcaacactcag
EEF2 intron smFISH probes (for colocalization)
Note: this is a subset of the full EEF2 intron smFISH set that does not interfere with EEF2 intron clampFISH probe binding
EEF2_intron1	cctcggaaacggagaaaggg mdC(TEG-Amino)
EEF2_intron4	ttggcaaacgggatcagaca mdC(TEG-Amino)
EEF2_intron5	atttggggccaaacacgtaa mdC(TEG-Amino)	These probes are ordered from Biosearch technologies
EEF2_intron6	ttccttgataccaggtacaa mdC(TEG-Amino)	We couple them to NHS-Cy3 followed by HPLC purification
EEF2_intron7	ccaaggaaccaccgttaata mdC(TEG-Amino)
EEF2_intron8	agcgttcagtccaaacgaac mdC(TEG-Amino)
EEF2_intron9	tcgtgatttccaggaacaca mdC(TEG-Amino)
EEF2_intron12	ctcaagaaaaccttccagct mdC(TEG-Amino)
EEF2_intron14	agatattgtaggagtggggg mdC(TEG-Amino)
EEF2_intron15	gaacatcatccagtgcaaca mdC(TEG-Amino)
EEF2_intron17	ctaaaagacccagcaggacg mdC(TEG-Amino)
EEF2_intron18	agattcatcacacctgactc mdC(TEG-Amino)
EEF2_intron19	aaaaacacacttccagtccc mdC(TEG-Amino)
EEF2_intron21	tcttcagtagacatctggtc mdC(TEG-Amino)
EEF2_intron22	aaacgagaagcagccgtgag mdC(TEG-Amino)
EEF2_intron24	gcagtccagatcttaagaga mdC(TEG-Amino)
EEF2_intron25	gccaaagccacaagttattc mdC(TEG-Amino)
EEF2_intron28	gaagccaaggaagccaaagt mdC(TEG-Amino)
EEF2_intron29	gacagagaaaacccgcaagc mdC(TEG-Amino)
EEF2_intron30	tctatgctccttacttctag mdC(TEG-Amino)
EEF2_intron31	acaaaagttgtggctggcac mdC(TEG-Amino)
EEF2_intron32	ccacctggaagaagcagaag mdC(TEG-Amino)
EEF2_intron35	gccagaacaagatttcaggg mdC(TEG-Amino)
EEF2_intron36	tttaaagcagagggcaggtg mdC(TEG-Amino)
EEF2_intron38	agcatttgtgttgtttgtgg mdC(TEG-Amino)
EEF2_intron41	ctcactccagacaaggacaa mdC(TEG-Amino)
EEF2_intron42	gccacgtcaatcagaacgaa mdC(TEG-Amino)
EEF2_intron45	tgcctcacctgcaaaaagag mdC(TEG-Amino)
EEF2_intron46	acctgccagaagggaaagaa mdC(TEG-Amino)
EEF2_intron48	attcagtgatttagggggtc mdC(TEG-Amino)

### Sheet: Figure 3
Primary HIST1H4E clampFISH probes:
	leftarm_sequence	backbone_sequence (P9 backbone)	rightarm_sequence		left_adapter	right_adapter
HIST1H4E_P1	/5hexynyl/GCCGCGACCAGACATACATCATAGT	/5Phos/atattcgcagtgcattactggtAGTGGTAGGTAGACATTCatagtacagatgcattactggtAGTGGTAGGTAGACATTCctgagtgttg	/5Phos/aagtgactgtTCCCTTTCCGCCTTT/3AzideN/		ctgcgaatatACTATGATGT	acagtcacttcaacactcag
HIST1H4E_P2	/5hexynyl/CGCCTCCTTTACCCAACATCATAGT	/5Phos/atattcgcagtgcattactggtAGTGGTAGGTAGACATTCatagtacagatgcattactggtAGTGGTAGGTAGACATTCctgagtgttg	/5Phos/aagtgactgtTACGGTGACGCTTAG/3AzideN/		ctgcgaatatACTATGATGT	acagtcacttcaacactcag
HIST1H4E_P3	/5hexynyl/TTATCTCGCAGGACCACATCATAGT	/5Phos/atattcgcagtgcattactggtAGTGGTAGGTAGACATTCatagtacagatgcattactggtAGTGGTAGGTAGACATTCctgagtgttg	/5Phos/aagtgactgtGTAATGCCCTGGATG/3AzideN/		ctgcgaatatACTATGATGT	acagtcacttcaacactcag
HIST1H4E_P4	/5hexynyl/CCGGATGGCAGGCTTACATCATAGT	/5Phos/atattcgcagtgcattactggtAGTGGTAGGTAGACATTCatagtacagatgcattactggtAGTGGTAGGTAGACATTCctgagtgttg	/5Phos/aagtgactgtGCGACGAGCAAGGCG/3AzideN/		ctgcgaatatACTATGATGT	acagtcacttcaacactcag
HIST1H4E_P5	/5hexynyl/TGCGCTTGACACCCCACATCATAGT	/5Phos/atattcgcagtgcattactggtAGTGGTAGGTAGACATTCatagtacagatgcattactggtAGTGGTAGGTAGACATTCctgagtgttg	/5Phos/aagtgactgtAGATGAGACCAGAAA/3AzideN/		ctgcgaatatACTATGATGT	acagtcacttcaacactcag
HIST1H4E_P6	/5hexynyl/CCGCGAGTCTCCTCGACATCATAGT	/5Phos/atattcgcagtgcattactggtAGTGGTAGGTAGACATTCatagtacagatgcattactggtAGTGGTAGGTAGACATTCctgagtgttg	/5Phos/aagtgactgtAACACCTTCAGAACC/3AzideN/		ctgcgaatatACTATGATGT	acagtcacttcaacactcag
Secondary clampFISH probes:		MM2_backbone
MM2_Cy5	/5Hexynyl/ACTaccagtaatgca/iCy5/TTTTAATATT	/5Phos/caatgagttaCAGGAGTTGTGTTTGTGGACGAAGAGCACCatcatattaaggCAGGAGTTGTGTTTGTGGACGAAGAGCACCataagaatca	/5Phos/AAGTGACTGTGAATGTCTACCTACC/3AzideN/		TAACTCATTGAATATTAAAA	ACAGTCACTTTGATTCTTAT
Tertiary clampFISH probes:		P9_backbone
P9_Cy5	/5Hexynyl/CAAACACAACTCCTG/iCy5/ACATCATAGT	/5Phos/atattcgcagtgcattactggtAGTGGTAGGTAGACATTCatagtacagatgcattactggtAGTGGTAGGTAGACATTCctgagtgttg	/5Phos/AAGTGACTGTGGTGCTCTTCGTCCA/3AzideN/		ctgcgaatatACTATGATGT	acagtcacttcaacactcag
Primary EEF2 intron clampFISH probes:	leftarm_sequence	backbone_sequence (P9 backbone)	rightarm_sequence		left_adapter	right_adapter
EEF2_intron_P1	/5Hexynyl/tctcaataagagtctACATCATAGT	/5Phos/atattcgcagtgcattactggtAGTGGTAGGTAGACATTCatagtacagatgcattactggtAGTGGTAGGTAGACATTCctgagtgttg	/5Phos/aagtgactgtagcctacacctcgtg/3AzideN/		ctgcgaatatACTATGATGT	acagtcacttcaacactcag
EEF2_intron_P2	/5Hexynyl/cttcatcataaaatgACATCATAGT	/5Phos/atattcgcagtgcattactggtAGTGGTAGGTAGACATTCatagtacagatgcattactggtAGTGGTAGGTAGACATTCctgagtgttg	/5Phos/aagtgactgttccccgagcaagaag/3AzideN/		ctgcgaatatACTATGATGT	acagtcacttcaacactcag
EEF2_intron_P3	/5Hexynyl/taagaaaccaggggaACATCATAGT	/5Phos/atattcgcagtgcattactggtAGTGGTAGGTAGACATTCatagtacagatgcattactggtAGTGGTAGGTAGACATTCctgagtgttg	/5Phos/aagtgactgtcattctcccatgaat/3AzideN/		ctgcgaatatACTATGATGT	acagtcacttcaacactcag
EEF2_intron_P4	/5Hexynyl/gatgaaaacattccaACATCATAGT	/5Phos/atattcgcagtgcattactggtAGTGGTAGGTAGACATTCatagtacagatgcattactggtAGTGGTAGGTAGACATTCctgagtgttg	/5Phos/aagtgactgtggctgggtcaagtcg/3AzideN/		ctgcgaatatACTATGATGT	acagtcacttcaacactcag
EEF2_intron_P5	/5Hexynyl/aagttagggtctccaACATCATAGT	/5Phos/atattcgcagtgcattactggtAGTGGTAGGTAGACATTCatagtacagatgcattactggtAGTGGTAGGTAGACATTCctgagtgttg	/5Phos/aagtgactgtaggccaagccaaatc/3AzideN/		ctgcgaatatACTATGATGT	acagtcacttcaacactcag
EEF2_intron_P6	/5Hexynyl/agaggaaaaagcccaACATCATAGT	/5Phos/atattcgcagtgcattactggtAGTGGTAGGTAGACATTCatagtacagatgcattactggtAGTGGTAGGTAGACATTCctgagtgttg	/5Phos/aagtgactgtacctcgtggtggagc/3AzideN/		ctgcgaatatACTATGATGT	acagtcacttcaacactcag
EEF2_intron_P7	/5Hexynyl/atgttaagtcccacaACATCATAGT	/5Phos/atattcgcagtgcattactggtAGTGGTAGGTAGACATTCatagtacagatgcattactggtAGTGGTAGGTAGACATTCctgagtgttg	/5Phos/aagtgactgtcaaactcctgaagaa/3AzideN/		ctgcgaatatACTATGATGT	acagtcacttcaacactcag
EEF2_intron_P8	/5Hexynyl/taagaagctgagaccACATCATAGT	/5Phos/atattcgcagtgcattactggtAGTGGTAGGTAGACATTCatagtacagatgcattactggtAGTGGTAGGTAGACATTCctgagtgttg	/5Phos/aagtgactgtgaaacttgaggaact/3AzideN/		ctgcgaatatACTATGATGT	acagtcacttcaacactcag
EEF2_intron_P9	/5Hexynyl/aacgaggtctggagcACATCATAGT	/5Phos/atattcgcagtgcattactggtAGTGGTAGGTAGACATTCatagtacagatgcattactggtAGTGGTAGGTAGACATTCctgagtgttg	/5Phos/aagtgactgtcattaacagggaaga/3AzideN/		ctgcgaatatACTATGATGT	acagtcacttcaacactcag
EEF2_intron_P10	/5Hexynyl/tcctagcaaggcggaACATCATAGT	/5Phos/atattcgcagtgcattactggtAGTGGTAGGTAGACATTCatagtacagatgcattactggtAGTGGTAGGTAGACATTCctgagtgttg	/5Phos/aagtgactgtatccttaaaagcttt/3AzideN/		ctgcgaatatACTATGATGT	acagtcacttcaacactcag
Secondary clampFISH probes:		MM2_backbone
MM2_Cy5	/5Hexynyl/ACTaccagtaatgca/iCy5/TTTTAATATT	/5Phos/caatgagttaCAGGAGTTGTGTTTGTGGACGAAGAGCACCatcatattaaggCAGGAGTTGTGTTTGTGGACGAAGAGCACCataagaatca	/5Phos/AAGTGACTGTGAATGTCTACCTACC/3AzideN/		TAACTCATTGAATATTAAAA	ACAGTCACTTTGATTCTTAT
Tertiary clampFISH probes:		P9_backbone
P9_Cy5	/5Hexynyl/CAAACACAACTCCTG/iCy5/ACATCATAGT	/5Phos/atattcgcagtgcattactggtAGTGGTAGGTAGACATTCatagtacagatgcattactggtAGTGGTAGGTAGACATTCctgagtgttg	/5Phos/AAGTGACTGTGGTGCTCTTCGTCCA/3AzideN/		ctgcgaatatACTATGATGT	acagtcacttcaacactcag
EEF2 intron smFISH probes (for colocalization)
Note: this is a subset of the full EEF2 intron smFISH set that does not interfere with EEF2 intron clampFISH probe binding
EEF2_intron1	cctcggaaacggagaaaggg mdC(TEG-Amino)
EEF2_intron4	ttggcaaacgggatcagaca mdC(TEG-Amino)
EEF2_intron5	atttggggccaaacacgtaa mdC(TEG-Amino)	These probes are ordered from Biosearch technologies
EEF2_intron6	ttccttgataccaggtacaa mdC(TEG-Amino)	We couple them to NHS-Cy3 followed by HPLC purification
EEF2_intron7	ccaaggaaccaccgttaata mdC(TEG-Amino)
EEF2_intron8	agcgttcagtccaaacgaac mdC(TEG-Amino)
EEF2_intron9	tcgtgatttccaggaacaca mdC(TEG-Amino)
EEF2_intron12	ctcaagaaaaccttccagct mdC(TEG-Amino)
EEF2_intron14	agatattgtaggagtggggg mdC(TEG-Amino)
EEF2_intron15	gaacatcatccagtgcaaca mdC(TEG-Amino)
EEF2_intron17	ctaaaagacccagcaggacg mdC(TEG-Amino)
EEF2_intron18	agattcatcacacctgactc mdC(TEG-Amino)
EEF2_intron19	aaaaacacacttccagtccc mdC(TEG-Amino)
EEF2_intron21	tcttcagtagacatctggtc mdC(TEG-Amino)
EEF2_intron22	aaacgagaagcagccgtgag mdC(TEG-Amino)
EEF2_intron24	gcagtccagatcttaagaga mdC(TEG-Amino)
EEF2_intron25	gccaaagccacaagttattc mdC(TEG-Amino)
EEF2_intron28	gaagccaaggaagccaaagt mdC(TEG-Amino)
EEF2_intron29	gacagagaaaacccgcaagc mdC(TEG-Amino)
EEF2_intron30	tctatgctccttacttctag mdC(TEG-Amino)
EEF2_intron31	acaaaagttgtggctggcac mdC(TEG-Amino)
EEF2_intron32	ccacctggaagaagcagaag mdC(TEG-Amino)
EEF2_intron35	gccagaacaagatttcaggg mdC(TEG-Amino)
EEF2_intron36	tttaaagcagagggcaggtg mdC(TEG-Amino)
EEF2_intron38	agcatttgtgttgtttgtgg mdC(TEG-Amino)
EEF2_intron41	ctcactccagacaaggacaa mdC(TEG-Amino)
EEF2_intron42	gccacgtcaatcagaacgaa mdC(TEG-Amino)
EEF2_intron45	tgcctcacctgcaaaaagag mdC(TEG-Amino)
EEF2_intron46	acctgccagaagggaaagaa mdC(TEG-Amino)
EEF2_intron48	attcagtgatttagggggtc mdC(TEG-Amino)

### Sheet: Figure 4 
Primary EEF2 intron clampFISH probes:	leftarm_sequence	backbone_sequence (P9 backbone)	rightarm_sequence		left_adapter	right_adapter
EEF2_intron_P1	/5Hexynyl/tctcaataagagtctACATCATAGT	/5Phos/atattcgcagtgcattactggtAGTGGTAGGTAGACATTCatagtacagatgcattactggtAGTGGTAGGTAGACATTCctgagtgttg	/5Phos/aagtgactgtagcctacacctcgtg/3AzideN/		ctgcgaatatACTATGATGT	acagtcacttcaacactcag
EEF2_intron_P2	/5Hexynyl/cttcatcataaaatgACATCATAGT	/5Phos/atattcgcagtgcattactggtAGTGGTAGGTAGACATTCatagtacagatgcattactggtAGTGGTAGGTAGACATTCctgagtgttg	/5Phos/aagtgactgttccccgagcaagaag/3AzideN/		ctgcgaatatACTATGATGT	acagtcacttcaacactcag
EEF2_intron_P3	/5Hexynyl/taagaaaccaggggaACATCATAGT	/5Phos/atattcgcagtgcattactggtAGTGGTAGGTAGACATTCatagtacagatgcattactggtAGTGGTAGGTAGACATTCctgagtgttg	/5Phos/aagtgactgtcattctcccatgaat/3AzideN/		ctgcgaatatACTATGATGT	acagtcacttcaacactcag
EEF2_intron_P4	/5Hexynyl/gatgaaaacattccaACATCATAGT	/5Phos/atattcgcagtgcattactggtAGTGGTAGGTAGACATTCatagtacagatgcattactggtAGTGGTAGGTAGACATTCctgagtgttg	/5Phos/aagtgactgtggctgggtcaagtcg/3AzideN/		ctgcgaatatACTATGATGT	acagtcacttcaacactcag
EEF2_intron_P5	/5Hexynyl/aagttagggtctccaACATCATAGT	/5Phos/atattcgcagtgcattactggtAGTGGTAGGTAGACATTCatagtacagatgcattactggtAGTGGTAGGTAGACATTCctgagtgttg	/5Phos/aagtgactgtaggccaagccaaatc/3AzideN/		ctgcgaatatACTATGATGT	acagtcacttcaacactcag
EEF2_intron_P6	/5Hexynyl/agaggaaaaagcccaACATCATAGT	/5Phos/atattcgcagtgcattactggtAGTGGTAGGTAGACATTCatagtacagatgcattactggtAGTGGTAGGTAGACATTCctgagtgttg	/5Phos/aagtgactgtacctcgtggtggagc/3AzideN/		ctgcgaatatACTATGATGT	acagtcacttcaacactcag
EEF2_intron_P7	/5Hexynyl/atgttaagtcccacaACATCATAGT	/5Phos/atattcgcagtgcattactggtAGTGGTAGGTAGACATTCatagtacagatgcattactggtAGTGGTAGGTAGACATTCctgagtgttg	/5Phos/aagtgactgtcaaactcctgaagaa/3AzideN/		ctgcgaatatACTATGATGT	acagtcacttcaacactcag
EEF2_intron_P8	/5Hexynyl/taagaagctgagaccACATCATAGT	/5Phos/atattcgcagtgcattactggtAGTGGTAGGTAGACATTCatagtacagatgcattactggtAGTGGTAGGTAGACATTCctgagtgttg	/5Phos/aagtgactgtgaaacttgaggaact/3AzideN/		ctgcgaatatACTATGATGT	acagtcacttcaacactcag
EEF2_intron_P9	/5Hexynyl/aacgaggtctggagcACATCATAGT	/5Phos/atattcgcagtgcattactggtAGTGGTAGGTAGACATTCatagtacagatgcattactggtAGTGGTAGGTAGACATTCctgagtgttg	/5Phos/aagtgactgtcattaacagggaaga/3AzideN/		ctgcgaatatACTATGATGT	acagtcacttcaacactcag
EEF2_intron_P10	/5Hexynyl/tcctagcaaggcggaACATCATAGT	/5Phos/atattcgcagtgcattactggtAGTGGTAGGTAGACATTCatagtacagatgcattactggtAGTGGTAGGTAGACATTCctgagtgttg	/5Phos/aagtgactgtatccttaaaagcttt/3AzideN/		ctgcgaatatACTATGATGT	acagtcacttcaacactcag
Secondary clampFISH probes:		MM2_backbone
MM2_Cy5	/5Hexynyl/ACTaccagtaatgca/iCy5/TTTTAATATT	/5Phos/caatgagttaCAGGAGTTGTGTTTGTGGACGAAGAGCACCatcatattaaggCAGGAGTTGTGTTTGTGGACGAAGAGCACCataagaatca	/5Phos/AAGTGACTGTGAATGTCTACCTACC/3AzideN/		TAACTCATTGAATATTAAAA	ACAGTCACTTTGATTCTTAT
Tertiary clampFISH probes:		P9_backbone
P9_Cy5	/5Hexynyl/CAAACACAACTCCTG/iCy5/ACATCATAGT	/5Phos/atattcgcagtgcattactggtAGTGGTAGGTAGACATTCatagtacagatgcattactggtAGTGGTAGGTAGACATTCctgagtgttg	/5Phos/AAGTGACTGTGGTGCTCTTCGTCCA/3AzideN/		ctgcgaatatACTATGATGT	acagtcacttcaacactcag
EEF2 intron RT-qPCR primer and probes
Forward primer	tcagtcgggagctagaagtaa
Reverse primer	cctcactgggctaagaacaaa
Probe	/56-FAM/AT AGG GTG A/ZEN/T ACT TGT GCC AGC CA/3IABkFQ/
HPRT1 RT-qPCR primer and probes
Forward primer	cgagatgtgatgaaggagatgg
Reverse primer	ttgatgtaatccagcaggtcag
Probe	/56-FAM/ACA GAG GGC /ZEN/TAC AAT GTG ATG GCC /3IABkFQ/

### Sheet: Supplementary figure 3
Primary NEAT1 clampFISH probes:
	leftarm_sequence	backbone_sequence (P9 backbone)	rightarm_sequence		left_adapter	right_adapter
NEAT1_P1	/5hexynyl/TGAGCTAGCCACTTCACATCATAGT	/5Phos/atattcgcagtgcattactggtAGTGGTAGGTAGACATTCatagtacagatgcattactggtAGTGGTAGGTAGACATTCctgagtgttg	/5Phos/aagtgactgtTGTCCCCTGAAGCCC/3AzideN/		ctgcgaatatACTATGATGT	acagtcacttcaacactcag
NEAT1_P2	/5hexynyl/CCCAGAGGTCAAGTTACATCATAGT	/5Phos/atattcgcagtgcattactggtAGTGGTAGGTAGACATTCatagtacagatgcattactggtAGTGGTAGGTAGACATTCctgagtgttg	/5Phos/aagtgactgtCAAGAGCGGCGCCCT/3AzideN/		ctgcgaatatACTATGATGT	acagtcacttcaacactcag
NEAT1_P3	/5hexynyl/GGCTCGCTCAGCTATACATCATAGT	/5Phos/atattcgcagtgcattactggtAGTGGTAGGTAGACATTCatagtacagatgcattactggtAGTGGTAGGTAGACATTCctgagtgttg	/5Phos/aagtgactgtAGACCAGCGCACCCG/3AzideN/		ctgcgaatatACTATGATGT	acagtcacttcaacactcag
NEAT1_P4	/5hexynyl/CTGCTGCGGCCTATTACATCATAGT	/5Phos/atattcgcagtgcattactggtAGTGGTAGGTAGACATTCatagtacagatgcattactggtAGTGGTAGGTAGACATTCctgagtgttg	/5Phos/aagtgactgtTGATCATTTCCAGGG/3AzideN/		ctgcgaatatACTATGATGT	acagtcacttcaacactcag
NEAT1_P5	/5hexynyl/TCACTCCTCAGACCAACATCATAGT	/5Phos/atattcgcagtgcattactggtAGTGGTAGGTAGACATTCatagtacagatgcattactggtAGTGGTAGGTAGACATTCctgagtgttg	/5Phos/aagtgactgtCGCCTTAACTCCACA/3AzideN/		ctgcgaatatACTATGATGT	acagtcacttcaacactcag
NEAT1_P6	/5hexynyl/AACACCCGAGCAGCGACATCATAGT	/5Phos/atattcgcagtgcattactggtAGTGGTAGGTAGACATTCatagtacagatgcattactggtAGTGGTAGGTAGACATTCctgagtgttg	/5Phos/aagtgactgtGTCAATGTTGTCCCC/3AzideN/		ctgcgaatatACTATGATGT	acagtcacttcaacactcag
NEAT1_P7	/5hexynyl/ACTCACACTGGCCAGACATCATAGT	/5Phos/atattcgcagtgcattactggtAGTGGTAGGTAGACATTCatagtacagatgcattactggtAGTGGTAGGTAGACATTCctgagtgttg	/5Phos/aagtgactgtTCCTGCAATGCTAGG/3AzideN/		ctgcgaatatACTATGATGT	acagtcacttcaacactcag
NEAT1_P8	/5hexynyl/GAATACAGGGCTTCCACATCATAGT	/5Phos/atattcgcagtgcattactggtAGTGGTAGGTAGACATTCatagtacagatgcattactggtAGTGGTAGGTAGACATTCctgagtgttg	/5Phos/aagtgactgtAAATGGTAGCCTCCT/3AzideN/		ctgcgaatatACTATGATGT	acagtcacttcaacactcag
NEAT1_P9	/5hexynyl/CTAACGAAGTAAAGTACATCATAGT	/5Phos/atattcgcagtgcattactggtAGTGGTAGGTAGACATTCatagtacagatgcattactggtAGTGGTAGGTAGACATTCctgagtgttg	/5Phos/aagtgactgtAAAGTATTATGAAAT/3AzideN/		ctgcgaatatACTATGATGT	acagtcacttcaacactcag
NEAT1_P10	/5hexynyl/GATACTAGATAGGCAACATCATAGT	/5Phos/atattcgcagtgcattactggtAGTGGTAGGTAGACATTCatagtacagatgcattactggtAGTGGTAGGTAGACATTCctgagtgttg	/5Phos/aagtgactgtAGACTACAATTTGAA/3AzideN/		ctgcgaatatACTATGATGT	acagtcacttcaacactcag
Secondary clampFISH probes:		MM2_backbone
MM2_Cy5	/5Hexynyl/ACTaccagtaatgca/iCy5/TTTTAATATT	/5Phos/caatgagttaCAGGAGTTGTGTTTGTGGACGAAGAGCACCatcatattaaggCAGGAGTTGTGTTTGTGGACGAAGAGCACCataagaatca	/5Phos/AAGTGACTGTGAATGTCTACCTACC/3AzideN/		TAACTCATTGAATATTAAAA	ACAGTCACTTTGATTCTTAT
Tertiary clampFISH probes:		P9_backbone
P9_Cy5	/5Hexynyl/CAAACACAACTCCTG/iCy5/ACATCATAGT	/5Phos/atattcgcagtgcattactggtAGTGGTAGGTAGACATTCatagtacagatgcattactggtAGTGGTAGGTAGACATTCctgagtgttg	/5Phos/AAGTGACTGTGGTGCTCTTCGTCCA/3AzideN/		ctgcgaatatACTATGATGT	acagtcacttcaacactcag

### Sheet: Supplementary figure 4
Primary TMSF1 clampFISH probes:
	leftarm_sequence	backbone_sequence (P9 backbone)	rightarm_sequence		left_adapter	right_adapter
TMSF1_exon_P1	/5Hexynyl/aaagcaaacaccactACATCATAGT	/5Phos/atattcgcagtgcattactggtAGTGGTAGGTAGACATTCatagtacagatgcattactggtAGTGGTAGGTAGACATTCctgagtgttg	/5Phos/aagtgactgtgcccttctggtggag/3AzideN/		ctgcgaatatACTATGATGT	acagtcacttcaacactcag
TMSF1_exon_P2	/5Hexynyl/aaaagaaccacacgaACATCATAGT	/5Phos/atattcgcagtgcattactggtAGTGGTAGGTAGACATTCatagtacagatgcattactggtAGTGGTAGGTAGACATTCctgagtgttg	/5Phos/aagtgactgtctcctacgatgccag/3AzideN/		ctgcgaatatACTATGATGT	acagtcacttcaacactcag
TMSF1_exon_P3	/5Hexynyl/gtagccagatcctgcACATCATAGT	/5Phos/atattcgcagtgcattactggtAGTGGTAGGTAGACATTCatagtacagatgcattactggtAGTGGTAGGTAGACATTCctgagtgttg	/5Phos/aagtgactgttgccacaatgacaca/3AzideN/		ctgcgaatatACTATGATGT	acagtcacttcaacactcag
TMSF1_exon_P4	/5Hexynyl/caattccaccaagagACATCATAGT	/5Phos/atattcgcagtgcattactggtAGTGGTAGGTAGACATTCatagtacagatgcattactggtAGTGGTAGGTAGACATTCctgagtgttg	/5Phos/aagtgactgtgacacaagatgaatt/3AzideN/		ctgcgaatatACTATGATGT	acagtcacttcaacactcag
TMSF1_exon_P5	/5Hexynyl/acatcctgtgaagatACATCATAGT	/5Phos/atattcgcagtgcattactggtAGTGGTAGGTAGACATTCatagtacagatgcattactggtAGTGGTAGGTAGACATTCctgagtgttg	/5Phos/aagtgactgttaaatttaaacactg/3AzideN/		ctgcgaatatACTATGATGT	acagtcacttcaacactcag
TMSF1_exon_P6	/5Hexynyl/atatactgagtactgACATCATAGT	/5Phos/atattcgcagtgcattactggtAGTGGTAGGTAGACATTCatagtacagatgcattactggtAGTGGTAGGTAGACATTCctgagtgttg	/5Phos/aagtgactgttagagtttatctcag/3AzideN/		ctgcgaatatACTATGATGT	acagtcacttcaacactcag
TMSF1_exon_P7	/5Hexynyl/tacaagcagtgaaaaACATCATAGT	/5Phos/atattcgcagtgcattactggtAGTGGTAGGTAGACATTCatagtacagatgcattactggtAGTGGTAGGTAGACATTCctgagtgttg	/5Phos/aagtgactgtgaatgggaaacatca/3AzideN/		ctgcgaatatACTATGATGT	acagtcacttcaacactcag
TMSF1_exon_P8	/5Hexynyl/gattggaacattctcACATCATAGT	/5Phos/atattcgcagtgcattactggtAGTGGTAGGTAGACATTCatagtacagatgcattactggtAGTGGTAGGTAGACATTCctgagtgttg	/5Phos/aagtgactgttgatgcattcatttg/3AzideN/		ctgcgaatatACTATGATGT	acagtcacttcaacactcag
TMSF1_exon_P9	/5Hexynyl/ttgagggtatttcctACATCATAGT	/5Phos/atattcgcagtgcattactggtAGTGGTAGGTAGACATTCatagtacagatgcattactggtAGTGGTAGGTAGACATTCctgagtgttg	/5Phos/aagtgactgtgtaaacaagttagtt/3AzideN/		ctgcgaatatACTATGATGT	acagtcacttcaacactcag
Secondary clampFISH probes:		MM2_backbone
MM2_Cy5	/5Hexynyl/ACTaccagtaatgca/iCy5/TTTTAATATT	/5Phos/caatgagttaCAGGAGTTGTGTTTGTGGACGAAGAGCACCatcatattaaggCAGGAGTTGTGTTTGTGGACGAAGAGCACCataagaatca	/5Phos/AAGTGACTGTGAATGTCTACCTACC/3AzideN/		TAACTCATTGAATATTAAAA	ACAGTCACTTTGATTCTTAT
Tertiary clampFISH probes:		P9_backbone
P9_Cy5	/5Hexynyl/CAAACACAACTCCTG/iCy5/ACATCATAGT	/5Phos/atattcgcagtgcattactggtAGTGGTAGGTAGACATTCatagtacagatgcattactggtAGTGGTAGGTAGACATTCctgagtgttg	/5Phos/AAGTGACTGTGGTGCTCTTCGTCCA/3AzideN/		ctgcgaatatACTATGATGT	acagtcacttcaacactcag
TMSF1 intron smFISH probes (for colocalization)
Note: this is a subset of the full TMSF1 intron smFISH set that does not interfere with TMSF1 intron clampFISH probe binding
TMSF1_intron1	tcctacctatagagtttagc mdC(TEG-Amino)
TMSF1_intron2	actattagcttcagacaccg mdC(TEG-Amino)
TMSF1_intron3	ctgtggttgaagctaatgct mdC(TEG-Amino)
TMSF1_intron4	agatttgccatgccataatc mdC(TEG-Amino)
TMSF1_intron5	gaccccagataacaaactct mdC(TEG-Amino)
TMSF1_intron6	cacagctacatcttaggagt mdC(TEG-Amino)
TMSF1_intron7	tttgatagagctgccactat mdC(TEG-Amino)
TMSF1_intron8	tgcctgagtcagtgagaata mdC(TEG-Amino)
TMSF1_intron9	tcaggcaattgttctggtat mdC(TEG-Amino)
TMSF1_intron10	attcatcaccacatacatcc mdC(TEG-Amino)
TMSF1_intron11	gtacatccagtatgttctga mdC(TEG-Amino)
TMSF1_intron12	tgcattctggttgcataagt mdC(TEG-Amino)
TMSF1_intron13	cccatattgaaatccttgga mdC(TEG-Amino)
TMSF1_intron14	gtggggttttaatcttaggg mdC(TEG-Amino)
TMSF1_intron15	acttccttccacaacagaac mdC(TEG-Amino)
TMSF1_intron16	tcagcaaaccatactgaggt mdC(TEG-Amino)
TMSF1_intron17	acacacggtcatacttgagg mdC(TEG-Amino)
TMSF1_intron18	tggtatattaacaccagggc mdC(TEG-Amino)
TMSF1_intron19	gaagcttgttactgacagct mdC(TEG-Amino)
TMSF1_intron20	cagcatgttcttgtgtacat mdC(TEG-Amino)
TMSF1_intron21	ttttgcacagagcgactcaa mdC(TEG-Amino)
TMSF1_intron22	ttcctggttttctttcacaa mdC(TEG-Amino)
TMSF1_intron23	ccctctcaaagataggatca mdC(TEG-Amino)
TMSF1_intron24	gctatacttgcctgataagg mdC(TEG-Amino)
TMSF1_intron25	cacttactttgaactctgcc mdC(TEG-Amino)
TMSF1_intron26	tttggtcattggctctttat mdC(TEG-Amino)
TMSF1_intron27	ctgggaaacctggtgtattt mdC(TEG-Amino)
TMSF1_intron28	gcaggatactgatattgggt mdC(TEG-Amino)
TMSF1_intron29	aaacaaacccagatcccttg mdC(TEG-Amino)
TMSF1_intron30	tcttagcttcagcaaagctt mdC(TEG-Amino)

### Sheet: Supplementary figure 5
Primary HIST1H4E clampFISH probes:
	leftarm_sequence	backbone_sequence (P9 backbone)	rightarm_sequence		left_adapter	right_adapter
HIST1H4E_P1	/5hexynyl/GCCGCGACCAGACATACATCATAGT	/5Phos/atattcgcagtgcattactggtAGTGGTAGGTAGACATTCatagtacagatgcattactggtAGTGGTAGGTAGACATTCctgagtgttg	/5Phos/aagtgactgtTCCCTTTCCGCCTTT/3AzideN/		ctgcgaatatACTATGATGT	acagtcacttcaacactcag
HIST1H4E_P2	/5hexynyl/CGCCTCCTTTACCCAACATCATAGT	/5Phos/atattcgcagtgcattactggtAGTGGTAGGTAGACATTCatagtacagatgcattactggtAGTGGTAGGTAGACATTCctgagtgttg	/5Phos/aagtgactgtTACGGTGACGCTTAG/3AzideN/		ctgcgaatatACTATGATGT	acagtcacttcaacactcag
HIST1H4E_P3	/5hexynyl/TTATCTCGCAGGACCACATCATAGT	/5Phos/atattcgcagtgcattactggtAGTGGTAGGTAGACATTCatagtacagatgcattactggtAGTGGTAGGTAGACATTCctgagtgttg	/5Phos/aagtgactgtGTAATGCCCTGGATG/3AzideN/		ctgcgaatatACTATGATGT	acagtcacttcaacactcag
HIST1H4E_P4	/5hexynyl/CCGGATGGCAGGCTTACATCATAGT	/5Phos/atattcgcagtgcattactggtAGTGGTAGGTAGACATTCatagtacagatgcattactggtAGTGGTAGGTAGACATTCctgagtgttg	/5Phos/aagtgactgtGCGACGAGCAAGGCG/3AzideN/		ctgcgaatatACTATGATGT	acagtcacttcaacactcag
HIST1H4E_P5	/5hexynyl/TGCGCTTGACACCCCACATCATAGT	/5Phos/atattcgcagtgcattactggtAGTGGTAGGTAGACATTCatagtacagatgcattactggtAGTGGTAGGTAGACATTCctgagtgttg	/5Phos/aagtgactgtAGATGAGACCAGAAA/3AzideN/		ctgcgaatatACTATGATGT	acagtcacttcaacactcag
HIST1H4E_P6	/5hexynyl/CCGCGAGTCTCCTCGACATCATAGT	/5Phos/atattcgcagtgcattactggtAGTGGTAGGTAGACATTCatagtacagatgcattactggtAGTGGTAGGTAGACATTCctgagtgttg	/5Phos/aagtgactgtAACACCTTCAGAACC/3AzideN/		ctgcgaatatACTATGATGT	acagtcacttcaacactcag
Secondary clampFISH probes:		MM2_backbone
MM2_Cy5	/5Hexynyl/ACTaccagtaatgca/iCy5/TTTTAATATT	/5Phos/caatgagttaCAGGAGTTGTGTTTGTGGACGAAGAGCACCatcatattaaggCAGGAGTTGTGTTTGTGGACGAAGAGCACCataagaatca	/5Phos/AAGTGACTGTGAATGTCTACCTACC/3AzideN/		TAACTCATTGAATATTAAAA	ACAGTCACTTTGATTCTTAT
Tertiary clampFISH probes:		P9_backbone
P9_Cy5	/5Hexynyl/CAAACACAACTCCTG/iCy5/ACATCATAGT	/5Phos/atattcgcagtgcattactggtAGTGGTAGGTAGACATTCatagtacagatgcattactggtAGTGGTAGGTAGACATTCctgagtgttg	/5Phos/AAGTGACTGTGGTGCTCTTCGTCCA/3AzideN/		ctgcgaatatACTATGATGT	acagtcacttcaacactcag
